# Maintenance of chronic neuroinflammation in multiple sclerosis via interferon signaling and CD8 T cell-mediated cytotoxicity

**DOI:** 10.1101/2025.06.09.658729

**Authors:** Syed Ali Raza, Yoshimi Enose-Akahata, Anna Blazier, Lauren M. Guerra, Erin S. Beck, María I. Gaítan, Nyater Ngouth, Jefte M. Drijvers, Eric B. Dammer, Devan Moodley, Kory R. Johnson, Martina Absinta, Timothy J. Turner, Richard M. Ransohoff, Steven Jacobson, Dimitry Ofengeim, Ellen Cahir-McFarland, Daniel S. Reich

**Author notes:** Correspondence to Daniel S. Reich.

## Abstract

Chronic neuroinflammation and neurodegeneration are critical but unresolved drivers of disability accumulation in progressive multiple sclerosis (MS). Chronic active white matter lesions (CAL), identifiable radiologically as paramagnetic rim lesions (PRL), indicate progression-relevant chronic neuroinflammation. Using single-cell transcriptomics (scRNAseq) and T-cell receptor sequencing (scTCR-seq), we profiled cerebrospinal fluid (CSF) and blood immune cells of 34 radiologically characterized adults with MS (17 untreated, 6 treated with B-cell-depletion) and 5 healthy controls. Coupled with proteomics, we found PRL-associated enrichment of interferon (IFN) signaling and upregulation of TCR signaling in CSF and blood. This was accompanied by clonal expansion of CD8^+^ T effector memory (TEM) cells, with the highly expanded clonal cells exhibiting T helper type 1 (T_H_1) and cytotoxic profiles. Validating the cytotoxic immune profile in blood using flow cytometry, we identified a cellular correlate of PRL exhibiting features of CD8^+^ T_EMRA_ cells. Despite B-cell depletion, PRL-associated neuroinflammation, driven by myeloid activation and CD8^+^ T-cell cytotoxicity, persisted. Serum and CSF proteomic networks showed PRL-pertinent signatures, including networks unaffected by B-cell depletion. Using *in silico* perturbation, we nominated therapeutic targets, including *MYD88*, *TNF*, *MYC*, *TYK2*, *JAK2,* and *BTK*, for alleviating chronic neuroinflammation in MS. Our findings highlight mechanisms of chronic neuroinflammation in MS and point to potential biomarkers for monitoring disease progression.
