## Supplementary File 1 for "Maintenance of chronic neuroinflammation in multiple sclerosis via interferon signaling and CD8 T cell-mediated cytotoxicity"

### Sheet: metadata_RNA+protein
sampleID	sampleID_variant	Sex	source	NIC_Code	Age_LP	Rx_LP	RX	RxLPname	DxF	SubDx	PRLstatus	PRLstatus_stated	PRLcount	PRLcategory	PRLcat	sample	PRLdiff_unRxed_InAct(PRLpos_vs_PRLneg)	MSUnRxedInActdiff_control	CD20RxdiffInActUnRxedMS	antiCD20RxORInActUnRxedMS	UnRxedInActPRLpos_CD20RxedPRLpos	UnRxedInActPRLpos_vs_CD20RxedPRLpos	antiCD20RxedPRLpos_UnRxedInactPRLneg	antiCD20RxedPRLposvsUnRxedInactPRLneg	Olink_Proteomic_analyzed	Flow_blood	TCRdata
E10idents	e10_p_1	female	PBMC	NIC00445					HV	Healthy						e10p1	0	yes	0		0		0
E27idents	e27_c_1	male	CSF	NIC03174	45.5	0	0	none	MS	PPMS	FALSE	PRLneg	0	0		e27c1	1	yes	1	InactUnRxedMS	0		1	UnRxedInactPRLneg	YES
E16idents	e16_p_1	male	PBMC	NIC03081					HV	Healthy						e16p1	0	yes	0		0		0
E37idents	e37_c_1	female	CSF	NIC00556	69.4	0	0	none	MS	RRMS	FALSE	PRLneg	0	0		e37c1	1	yes	1	InactUnRxedMS	0		1	UnRxedInactPRLneg	YES		YES
E24idents	e24_p_1	male	PBMC	NIC03168					HV	Healthy						e24p1	0	yes	0		0		0
E41idents	e41_c_1	female	CSF	NIC03180	47.8	0	0	none	MS	RIS	TRUE	PRLpos	1	1	low	e41c1	1	yes	1	InactUnRxedMS	1	UnRxedInactPRLpos	0		YES		YES
E26idents	e26_p_1	male	PBMC	NIC03174		0	0	none	MS	PPMS	FALSE	PRLneg	0	0		e26p1	1	yes	1	InactUnRxedMS	0		1	UnRxedInactPRLneg	YES	YES
E43idents	e43_c_1	male	CSF	NIC03190	66.3	0	0	none	MS	PPMS	FALSE	PRLneg	0	0		e43c1	1	yes	1	InactUnRxedMS	0		1	UnRxedInactPRLneg	YES		YES
E30idents	e30_p_1	male	PBMC	NIC02659					HV	Healthy						e30p1	0	yes	0		0		0
E47idents	e47_c_1	female	CSF	NIC03197	54.3	0	0	none	MS	RIS	TRUE	PRLpos	2	1	low	e47c1	1	yes	1	InactUnRxedMS	1	UnRxedInactPRLpos	0		YES
E32idents	e32_p_1	female	PBMC	NIC03182					HV	Healthy						e32p1	0	yes	0		0		0
E55idents	e55_c_1	male	CSF	NIC00241	70.5	0	0	none	MS	PPMS	TRUE	PRLpos	5	2	high	e55c1	1	yes	1	InactUnRxedMS	1	UnRxedInactPRLpos	0		YES		YES
E36idents	e36_p_1	female	PBMC	NIC00556		0	0	none	MS	RRMS	FALSE	PRLneg	0	0		e36p1	1	yes	1	InactUnRxedMS	0		1	UnRxedInactPRLneg	YES	YES	YES
E61idents	e61_c_1	male	CSF	NIC00107	60.8	0	0	none	MS	SPMS	TRUE	PRLpos	9	2	high	e61c1	1	yes	1	InactUnRxedMS	1	UnRxedInactPRLpos	0		YES		YES
E4idents	e4_p_1	male	PBMC	NIC02430		0	0	none	MS	SPMS	TRUE	PRLpos	2	1	low	e4p1	1	yes	1	InactUnRxedMS	1	UnRxedInactPRLpos	0		YES	YES
E65idents	e65_c_1	male	CSF	NIC03246	39.5	0	0	none	MS	RIS	TRUE	PRLpos	4	2	high	e65c1	1	yes	1	InactUnRxedMS	1	UnRxedInactPRLpos	0		YES		YES
E40idents	e40_p_1	female	PBMC	NIC03180		0	0	none	MS	RIS	TRUE	PRLpos	1	1	low	e40p1	1	yes	1	InactUnRxedMS	1	UnRxedInactPRLpos	0		YES	YES	YES
E67idents	e67_c_1	female	CSF	NIC00180	69.4	0	0	none	MS	RRMS	FALSE	PRLneg	0	0		e67c1	1	yes	1	InactUnRxedMS	0		1	UnRxedInactPRLneg	YES		YES
E42idents	e42_p_1	male	PBMC	NIC03190		0	0	none	MS	PPMS	FALSE	PRLneg	0	0		e42p1	1	yes	1	InactUnRxedMS	0		1	UnRxedInactPRLneg	YES	YES	YES
E73idents	e73_c_1	male	CSF	NIC00042	66.9	0	0	none	MS	SPMS	TRUE	PRLpos	1	1	low	e73c1	1	yes	1	InactUnRxedMS	1	UnRxedInactPRLpos	0		YES
E46idents	e46_p_1	female	PBMC	NIC03197		0	0	none	MS	RIS	TRUE	PRLpos	2	1	low	e46p1	1	yes	1	InactUnRxedMS	1	UnRxedInactPRLpos	0		YES	YES	YES
E75idents	e75_c_1	male	CSF	NIC03089	64.1	0	0	none	MS	PPMS	FALSE	PRLneg	0	0		e75c1	1	yes	1	InactUnRxedMS	0		1	UnRxedInactPRLneg	YES		YES
E54idents	e54_p_1	male	PBMC	NIC00241		0	0	none	MS	PPMS	TRUE	PRLpos	5	2	high	e54p1	1	yes	1	InactUnRxedMS	1	UnRxedInactPRLpos	0		YES	YES
E77idents	e77_c_1	female	CSF	NIC03296	31.9	0	0	none	MS	RIS	TRUE	PRLpos	2	1	low	e77c1	1	yes	1	InactUnRxedMS	1	UnRxedInactPRLpos	0		YES		YES
E60idents	e60_p_1	male	PBMC	NIC00107		0	0	none	MS	SPMS	TRUE	PRLpos	9	2	high	e60p1	1	yes	1	InactUnRxedMS	1	UnRxedInactPRLpos	0		YES	YES	YES
E79idents	e79_c_1	female	CSF	NIC02665	73	0	0	none	MS	RRMS	FALSE	PRLneg	0	0		e79c1	1	yes	1	InactUnRxedMS	0		1	UnRxedInactPRLneg	YES
E64idents	e64_p_1	male	PBMC	NIC03246		0	0	none	MS	RIS	TRUE	PRLpos	4	2	high	e64p1	1	yes	1	InactUnRxedMS	1	UnRxedInactPRLpos	0		YES	YES	YES
E81idents	e81_c_1	female	CSF	NIC03074	61.2	0	0	none	MS	RRMS	TRUE	PRLpos	9	2	high	e81c1	1	yes	1	InactUnRxedMS	1	UnRxedInactPRLpos	0		YES		YES
E66idents	e66_p_1	female	PBMC	NIC00180		0	0	none	MS	RRMS	FALSE	PRLneg	0	0		e66p1	1	yes	1	InactUnRxedMS	0		1	UnRxedInactPRLneg	YES	YES	YES
E85idents	e85_c_1	male	CSF	NIC02674	52	0	0	none	MS	RRMS	FALSE	PRLneg	0	0		e85c1	1	yes	1	InactUnRxedMS	0		1	UnRxedInactPRLneg	YES
E72idents	e72_p_1	male	PBMC	NIC00042		0	0	none	MS	SPMS	TRUE	PRLpos	1	1	low	e72p1	1	yes	1	InactUnRxedMS	1	UnRxedInactPRLpos	0		YES	YES
E87idents	e87_c_1	female	CSF	NIC02595	56.6	0	0	none	MS	RIS	TRUE	PRLpos	3	1	low	e87c1	1	yes	1	InactUnRxedMS	1	UnRxedInactPRLpos	0		YES		YES
E90idents	e90_p_1	female	PBMC			0	0	none	MS	SPMS	TRUE	PRLpos				e90p1	0	no	0		0		0
E91idents	e91_c_1	female	CSF		59	0	0	none	MS	SPMS	TRUE	PRLpos				e91c1	0	no	0		0		0
E74idents	e74_p_1	male	PBMC	NIC03089		0	0	none	MS	PPMS	FALSE	PRLneg	0	0		e74p1	1	yes	1	InactUnRxedMS	0		1	UnRxedInactPRLneg	YES	YES	YES
E33idents	e33_c_1	female	CSF	NIC03182	57.8				HV	Healthy						e33c1	0	yes	0		0		0
E76idents	e76_p_1	female	PBMC	NIC03296		0	0	none	MS	RIS	TRUE	PRLpos	2	1	low	e76p1	1	yes	1	InactUnRxedMS	1	UnRxedInactPRLpos	0		YES	YES	YES
E31idents	e31_c_1	male	CSF	NIC02659	75.3				HV	Healthy						e31c1	0	yes	0		0		0
E78idents	e78_p_1	female	PBMC	NIC02665		0	0	none	MS	RRMS	FALSE	PRLneg	0	0		e78p1	1	yes	1	InactUnRxedMS	0		1	UnRxedInactPRLneg	YES	YES	YES
E11idents	e11_c_1	female	CSF	NIC00445	54.7				HV	Healthy						e11c1	0	yes	0		0		0
E80idents	e80_p_1	female	PBMC	NIC03074		0	0	none	MS	RRMS	TRUE	PRLpos	9	2	high	e80p1	1	yes	1	InactUnRxedMS	1	UnRxedInactPRLpos	0		YES	YES	YES
E17idents	e17_c_1	male	CSF	NIC03081	55.8				HV	Healthy						e17c1	0	yes	0		0		0
E84idents	e84_p_1	male	PBMC	NIC02674		0	0	none	MS	RRMS	FALSE	PRLneg	0	0		e84p1	1	yes	1	InactUnRxedMS	0		1	UnRxedInactPRLneg	YES	YES	YES
E25idents	e25_c_1	male	CSF	NIC03168	42.3				HV	Healthy						e24c1	0	yes	0		0		0
E86idents	e86_p_1	female	PBMC	NIC02595		0	0	none	MS	RIS	TRUE	PRLpos	3	1	low	e86p1	1	yes	1	InactUnRxedMS	1	UnRxedInactPRLpos	0		YES	YES	YES
E5idents	e5_c_1	male	CSF	NIC02430	67.4	0	0	none	MS	SPMS	TRUE	PRLpos	2	1	low	e5c1	1	yes	1	InactUnRxedMS	1	UnRxedInactPRLpos	0		YES
B9idents	b9_p_1	female	PBMC	NIC03097		1	1	ocrelizumab	MS	RRMS	TRUE	PRLpos	2	1		b9p1	0	no	1	antiCD20Rxed	1	PRLpos_CD20Rxed	1	PRLpos_antiCD20Rxed	YES	YES
B10idents	b10_c_1	female	CSF	NIC03097	33	1	1	ocrelizumab	MS	RRMS	TRUE	PRLpos	2	1		b10c1	0	no	1	antiCD20Rxed	1	PRLpos_CD20Rxed	1	PRLpos_antiCD20Rxed	YES	YES
B17idents	b17_p_1	female	PBMC	NIC02712		1	1	ocrelizumab	MS	RRMS	TRUE	PRLpos	4	2		b17p1	0	no	1	antiCD20Rxed	1	PRLpos_CD20Rxed	1	PRLpos_antiCD20Rxed	YES	YES
B18idents	b18_c_1	female	CSF	NIC02712	42.2	1	1	ocrelizumab	MS	RRMS	TRUE	PRLpos	4	2		b18c1	0	no	1	antiCD20Rxed	1	PRLpos_CD20Rxed	1	PRLpos_antiCD20Rxed	YES	YES
B41idents	b41_p_1	male	PBMC			1	1	ocrelizumab	MS	PPMS	TRUE	PRLpos				b41p1	0	no	1	antiCD20Rxed	1	PRLpos_CD20Rxed	1	PRLpos_antiCD20Rxed	YES	YES
B42idents	b42_c_1	male	CSF		42	1	1	ocrelizumab	MS	PPMS	TRUE	PRLpos				b42c1	0	no	1	antiCD20Rxed	1	PRLpos_CD20Rxed	1	PRLpos_antiCD20Rxed	YES
B47idents	b47_p_1	male	PBMC	NIC02904		1	1	ocrelizumab	MS	RRMS	TRUE	PRLpos	8	2		b47p1	0	no	1	antiCD20Rxed	1	PRLpos_CD20Rxed	1	PRLpos_antiCD20Rxed	YES	YES
B48idents	b48_c_1	male	CSF	NIC02904	42.7	1	1	ocrelizumab	MS	RRMS	TRUE	PRLpos	8	2		b48c1	0	no	1	antiCD20Rxed	1	PRLpos_CD20Rxed	1	PRLpos_antiCD20Rxed	YES
E8idents	e8_p_1	male	PBMC	NIC00044		1	1	ocrelizumab	MS	SPMS	TRUE	PRLpos	9	2		e8p1	0	no	1	antiCD20Rxed	1	PRLpos_CD20Rxed	1	PRLpos_antiCD20Rxed	YES	YES
E9idents	e9_c_1	male	CSF	NIC00044	60.4	1	1	ocrelizumab	MS	SPMS	TRUE	PRLpos	9	2		e8c1	0	no	1	antiCD20Rxed	1	PRLpos_CD20Rxed	1	PRLpos_antiCD20Rxed	YES
E12idents	e12_p_1	female	PBMC	NIC02120		1	1	ocrelizumab	MS	SPMS	TRUE	PRLpos	5	2		e12p1	0	no	1	antiCD20Rxed	1	PRLpos_CD20Rxed	1	PRLpos_antiCD20Rxed	YES	YES
E13idents	e13_c_1	female	CSF	NIC02120	58.4	1	1	ocrelizumab	MS	SPMS	TRUE	PRLpos	5	2		e13c1	0	no	1	antiCD20Rxed	1	PRLpos_CD20Rxed	1	PRLpos_antiCD20Rxed	YES
E22idents	e22_p_1	male	PBMC	NIC02784		NA	NA	NA	MS	SPMS	TRUE	PRLpos	2	1		e22p1	0	no	0		0		0
E23idents	e23_c_1	male	CSF	NIC02784	45.9	NA	NA	NA	MS	SPMS	TRUE	PRLpos	2	1		e23c1	0	no	0		0		0
E2idents	e2_p_1	female	PBMC	NIC00952		NA	NA	NA	MS	SPMS	TRUE	PRLpos	5	2		e2p1	0	no	0		0		0
E3idents	e3_c_1	female	CSF	NIC00952	44.8	NA	NA	NA	MS	SPMS	TRUE	PRLpos	5	2		e3c1	0	no	0		0		0
E68idents	e68_p_1	male	PBMC	NIC03282		0	0	none	MS	CIS	FALSE	PRLneg				e68p1	0	no	0		0		0
E69idents	e69_c_1	male	CSF	NIC03282	23.9	0	0	none	MS	CIS	FALSE	PRLneg				e69c1	0	no	0		0		0
E52idents	e52_p_1	female	PBMC	NIC03186		0	0	none	MS	RRMS	TRUE	PRLpos	1	1		e52p1	0	no	0		0		0
E53idents	e53_c_1	female	CSF	NIC03186	59.4	0	0	none	MS	RRMS	TRUE	PRLpos	1	1		e53c1	0	no	0		0		0
E6idents	e6_p_1	female	PBMC	NIC02397		NA	NA	NA	MS	RRMS	TRUE	PRLpos	1	1		e6p1	0	no	0		0		0
E7idents	e7_c_1	female	CSF	NIC02397	48.3	NA	NA	NA	MS	RRMS	TRUE	PRLpos	1	1		e7c1	0	no	0		0		0
E88idents	e88_p_1	female	PBMC			NA	NA	NA	MS	SPMS	TRUE	PRLpos				e88p1	0	no	0		0		0
E89idents	e89_c_1	female	CSF		46	NA	NA	NA	MS	SPMS	TRUE	PRLpos				e89c1	0	no	0		0		0
E14idents	e14_p_1	female	PBMC	NIC02109		NA	NA	NA	MS	RRMS	TRUE	PRLpos	1	1		e14p1	0	no	0		0		0
E15idents	e15_c_1	female	CSF	NIC02109	47.1	NA	NA	NA	MS	RRMS	TRUE	PRLpos	1	1		e15c1	0	no	0		0		0
E34idents	e34_p_1	female	PBMC	NIC02890		NA	NA	NA	MS	RRMS	TRUE	PRLpos	3	1		e34p1	0	no	0		0		0
E35idents	e35_c_1	female	CSF	NIC02890	34.8	NA	NA	NA	MS	RRMS	TRUE	PRLpos	3	1		e35c1	0	no	0		0		0
E48idents	e48_p_1	male	PBMC	NIC00363		NA	NA	NA	MS	RRMS	TRUE	PRLpos	2	1		e48p1	0	no	0		0		0
E49idents	e49_c_1	male	CSF	NIC00363	58.5	NA	NA	NA	MS	RRMS	TRUE	PRLpos	2	1		e49c1	0	no	0		0		0
E70idents	e70_p_1	female	PBMC	NIC02704		NA	NA	NA	MS	RRMS	TRUE	PRLpos	1	1		e70p1	0	no	0		0		0
E71idents	e71_c_1	female	CSF	NIC02704	45.7	NA	NA	NA	MS	RRMS	TRUE	PRLpos	1	1		e71c1	0	no	0		0		0
Primary Comparisons:
MSUnRxedInActdiff_control: Untreated&Inactive_MS vs HV
PRLdiff_unRxed_InAct(PRLpos_vs_PRLneg): Untreated&Inactive_PRLpos_vs_PRLneg
UnRxedInActPRLpos_CD20RxedPRLpos: CD20-treated(all PRLpos)_vs_PRLpos
antiCD20RxedPRLpos_UnRxedInactPRLneg: CD20-treated(all PRLpos)_vs_PRLneg
CD20RxdiffInActUnRxedMS: CD20-treated vs MS
Note: All samples UNLESS stated are untreated, radiologically and clinically inactive for at least 6 months from the time of sample acquisition.
*YES represents the sample used for the experiment
*1 represents the comparison question under inclusion

### Sheet: Olink_UntreatInactMSvsHV_Fig1E
NIC_Code	Sex	Age.onset	Dx	SubDx	LP.Date	Age_LP	Rx_sample
101	male		HV	HV	2016-10-14	41.4276
103	female		HV	HV	2016-11-09	34.6265
104	male		HV	HV	2017-01-11	55.4512
106	female		HV	HV	2017-02-01	54.0467
107	female		HV	HV	2017-04-19	53.4936
108	male		HV	HV	2017-05-10	24.3429
109	female		HV	HV	2017-05-24	19.85
111	male		HV	HV	2017-11-01	21.2052
112	male		HV	HV	2017-11-14	56.5683
113	male		HV	HV	2017-12-20	35.426
115	female		HV	HV	2018-03-20	47.7166
116	female		HV	HV	2018-04-25	56.4369
117	male		HV	HV	2018-09-06	46.375
119	female		HV	HV	2018-11-07	55.9303
120	female		HV	HV	2018-11-27	53.7427
121	female		HV	HV	2019-03-06	24.5428
122	male		HV	HV	2019-04-24	39.908
123	male		HV	HV	2019-05-16	36.2967
124	male		HV	HV	2019-09-11	26.9412
125	female		HV	HV	2020-02-27	59.1857
NIB001	male	56.6422	MS	PPMS	2010-07-21	60.8258	none
NIB006	female	53.0281	MS	PPMS	2008-06-04	59.9551	none
NIB007	female	51.3416	MS	PPMS	2008-06-19	61.3104	none
NIB022	female	21.928	MS	RRMS	2009-01-21	24.1129	none
NIB028	female	34.0187	MS	RRMS	2009-01-29	34.1803	none
NIB032	female	26.0541	MS	RRMS	2009-03-13	33.2494	none
NIB034	male	37.7752	MS	PPMS	2009-01-22	49.3374	none
NIB036	female	29.3779	MS	RRMS	2009-02-11	29.7859	none
NIB039	female	54.8762	MS	PPMS	2009-05-28	57.2801	none
NIB041	female	41.4851	MS	RRMS	2009-04-23	43.2976	none
NIB042	female	31.8996	MS	RRMS	2009-06-18	32.0748	none
NIB050	female	21.4325	MS	CIS	2009-05-07	36.283	none
NIB052	male	18.021	MS	RRMS	2009-06-04	39.9491	none
NIB059	male	48.4722	MS	RRMS	2009-10-08	48.9213	none
NIB067	male	32.9482	MS	RRMS	2009-07-30	33.2384	none
NIB072	male	36.8415	MS	PPMS	2009-08-20	53.9782	none
NIB086	female	50.679	MS	RRMS	2009-11-20	51.1965	none
NIB088	male	36.2584	MS	SPMS	2011-06-03	50.1807	none
NIB094	female	43.2099	MS	RRMS	2009-12-07	43.4454	none
NIB096	male	51.7386	MS	PPMS	2009-12-09	61.179	none
NIB099	male	49.0937	MS	PPMS	2010-01-15	50.6352	none
NIB100	male	43.3304	MS	CIS	2009-12-30	43.5385	none
NIB105	male	38.3994	MS	RRMS	2010-02-25	46.7638	none
NIB107	female	32.6224	MS	SPMS	2010-01-11	65.1544	none
NIB108	female	32.9181	MS	RRMS	2010-02-23	33.6108	none
NIB109	male	54.1863	MS	RRMS	2010-03-04	57.4855	none
NIB117	female	40.9813	MS	RRMS	2010-03-03	41.11	none
NIB118	female	41.4905	MS	PPMS	2010-03-05	47.043	none
NIB121	female	45.2032	MS	PPMS	2010-03-26	48.067	none
NIB128	male	24.7426	MS	RRMS	2010-05-11	39.6041	none
NIB131	male	50.7885	MS	RRMS	2010-04-15	51.2868	none
NIB141	female	29.074	MS	RRMS	2010-05-20	29.1014	none
NIB147	male	31.5546	MS	PPMS	2010-07-14	42.2161	none
NIB150	female	41.6904	MS	PPMS	2010-07-12	42.7199	none
NIB152	male	63.6595	MS	PPMS	2010-07-30	65.7376	none
NIB154	female	59.7415	MS	PPMS	2010-08-13	60.5684	none
NIB155	male	47.2456	MS	PPMS	2010-07-27	62.3179	none
NIB156	male	27.7489	MS	SPMS	2010-08-05	44.8445	none
NIB157	female	39.9217	MS	RRMS	2010-08-20	52.0589	none
NIB158	female	34.6813	MS	RRMS	2010-07-29	34.7936	none
NIB177	male	51.5305	MS	PPMS	2011-03-24	59.2597	none
NIB188	female	20.2141	MS	SPMS	2011-02-09	57.825	none
NIB189	male	24.1896	MS	SPMS	2012-04-05	64.9546	none
NIB200	male	41.203	MS	PPMS	2011-01-10	59.7306	none
NIB211	female	25.0329	MS	RRMS	2011-05-17	25.5093	none
NIB214	male	39.3495	MS	SPMS	2011-05-17	50.2245	none
NIB219	female	25.6434	MS	PPMS	2011-07-13	45.6768	none
NIC00042	male	32.2199	MS	SPMS	2022-02-24	66.8738	none
NIC00107	male	30.098	MS	SPMS	2021-08-12	60.8394	none
NIC00180	female	38.9114	MS	RRMS	2021-12-16	69.3736	none
NIC00241	male	44.442	MS	PPMS	2021-07-28	70.518	none
NIC00445	female		HV	HV	2019-12-18	54.6983
NIC00556	female	52.894	MS	RRMS	2021-02-25	69.4256	none
NIC01015	male	48.0068	MS	RRMS	2014-10-31	52.7133	none
NIC01017	female		HV	HV	2019-12-13	52.1328
NIC01496	male	36.0968	MS	RRMS	2014-11-20	43.4865	none
NIC02226	female	47.3661	MS	RRMS	2015-08-07	47.8398	none
NIC02255	male		HV	HV	2015-08-27	58.8791
NIC02430	male	26.0185	MS	SPMS	2019-12-02	67.4406	none
NIC02595	female	42.2298	MS	RIS	2022-08-23	56.6176	none
NIC02639	female	24.7481	MS	SPMS	2017-01-18	59.3007	none
NIC02659	male		HV	HV	2021-01-25	75.2957
NIC02665	female	64.8669	MS	RRMS	2022-05-26	72.9794	none
NIC02674	male	43.6918	MS	RRMS	2022-07-13	51.9959	none
NIC02848	male		HV	HV	2019-12-05	31.4533
NIC02870	male		HV	HV	2021-06-03	31.8968
NIC02937	female		HV	HV	2018-12-13	32.814
NIC02962	female	36.2803	MS	SPMS	2019-01-31	53.4909	none
NIC02970	male	45.6604	MS	PPMS	2019-04-30	52.4888	none
NIC03012	male	20.2278	MS	RRMS	2019-03-25	36.9593	none
NIC03046	male	39.7081	MS	CIS	2019-08-29	40.7458	none
NIC03074	female	38.8293	MS	RRMS	2022-06-15	61.1625	none
NIC03081	male		HV	HV	2020-03-03	55.7579
NIC03089	male	56.4533	MS	PPMS	2022-03-03	64.125	none
NIC03091	female		HV	HV	2019-11-22	21.5995
NIC03168	male		HV	HV	2020-12-10	42.3338
NIC03174	male	42.9717	MS	PPMS	2021-01-07	45.4934	none
NIC03180	female	47.3223	MS	RIS	2021-03-04	47.837	none
NIC03182	female		HV	HV	2021-02-04	57.7757
NIC03190	male	50.6078	MS	PPMS	2021-03-11	66.3016	none
NIC03197	female	52.7653	MS	RIS	2021-04-22	54.2575	none
NIC03246	male	38.7334	MS	RIS	2021-10-27	39.5192	none
NIC03296	female	30.3745	MS	RIS	2022-05-25	31.8749	none

### Sheet: Erythrocytes_Platelet#CSFsample
sampleID	Erythrocytes	Platelets
B10idents	4	0
B18idents	0	0
B42idents	0	0
B48idents	0	0
E11idents	1	0
E13idents	0	0
E15idents	0	0
E17idents	114	0
E23idents	0	0
E25idents	0	0
E27idents	0	0
E31idents	12	0
E33idents	0	0
E35idents	0	0
E37idents	0	0
E3idents	0	0
E41idents	0	0
E43idents	2	0
E47idents	0	0
E49idents	0	0
E53idents	0	0
E55idents	0	0
E5idents	1	0
E61idents	0	0
E65idents	6	1
E67idents	0	0
E69idents	4	0
E71idents	0	0
E73idents	2	0
E75idents	0	0
E77idents	0	0
E7idents	0	0
E81idents	0	0
E85idents	0	0
E87idents	0	0
E89idents	1	0
E91idents	16	0
E9idents	1	13
E17 is a healthy volunteer.
E91 was not included in any comparisons for the purpose of this paper.
