## Supplementary File 8 for "Maintenance of chronic neuroinflammation in multiple sclerosis via interferon signaling and CD8 T cell-mediated cytotoxicity"

### Sheet: Panels
Panel:	Parameters:	Manufacturer:	Machine:	Panel Goal:	Marker:	Target:	Clone	Fluorophore:	Rec. Dil.	Supplier	Cat. #	Purpose:
MS PRL Surface staining	34	Cytek	5L - UVBYR		CD8		RPA-T8	BUV395	-	BD	563795	Cell annotation
MS PRL Surface staining	34	Cytek	5L - UVBYR		Fixable Viability			LIVE DEAD Blue	-	Thermo	L-34961	Viability
MS PRL Surface staining	34	Cytek	5L - UVBYR		CD16		3G8	BUV496	-	BD	612944	Cell annotation
MS PRL Surface staining	34	Cytek	5L - UVBYR		CD186 (CXCR6)		13B 1E5	BUV563	-	BD	748450	Subset marker
MS PRL Surface staining	34	Cytek	5L - UVBYR		IgD		IA6-2	BUV615	-	BD	613008	Subset marker
MS PRL Surface staining	34	Cytek	5L - UVBYR		CD25		M-A251	BUV661	-	BD	741608	Subset marker and expression
MS PRL Surface staining	34	Cytek	5L - UVBYR		CD86		2331 (FUN-1)	BUV737	-	BD	612784	Subset marker and expression
MS PRL Surface staining	34	Cytek	5L - UVBYR		CD19		HIB19	BUV805	-	BD	568331	Cell annotation
MS PRL Surface staining	34	Cytek	5L - UVBYR		TIGIT		A15153G	BV421	-	BioLegend	372710	Subset marker and expression
MS PRL Surface staining	34	Cytek	5L - UVBYR		CD45RA		HI100	Pacific Blue	-	BioLegend	304123	Cell annotation
MS PRL Surface staining	34	Cytek	5L - UVBYR		CD226		11A8	BV480	-	BD	752665	Subset marker and expression
MS PRL Surface staining	34	Cytek	5L - UVBYR		HLA-DR		G46-6	BV510	-	BD	563083	Expression
MS PRL Surface staining	34	Cytek	5L - UVBYR		CD45		HI30	cFluor V547	-	Cytek	R7-20011	Cell annotation
MS PRL Surface staining	34	Cytek	5L - UVBYR		CD3		UCHT1	BV570	-	BioLegend	300436	Cell annotation
MS PRL Surface staining	34	Cytek	5L - UVBYR		CD215 (IL15RA)		JM7A4	BV605	-	BD	747702	Subset marker and expression
MS PRL Surface staining	34	Cytek	5L - UVBYR		CD38		HIT2	BV650	-	BD	740574	Subset marker and expression
MS PRL Surface staining	34	Cytek	5L - UVBYR		CD27		M-T271	BV711	-	BioLegend	356430	Subset marker
MS PRL Surface staining	34	Cytek	5L - UVBYR		CD69		FN50	BV750	-	BioLegend	310954	Subset marker and expression
MS PRL Surface staining	34	Cytek	5L - UVBYR		CD14		M5E2	BV785	-	BioLegend	301840	Cell annotation
MS PRL Surface staining	34	Cytek	5L - UVBYR		CD185 (CXCR5)		RF8B2	BB515	-	BD	564624	Subset marker
MS PRL Surface staining	34	Cytek	5L - UVBYR		CD20		2H7	PerCP	-	BioLegend	302324	Cell annotation
MS PRL Surface staining	34	Cytek	5L - UVBYR		CD194 (CCR4)		1G1	BB700	-	BD	566475	Subset marker
MS PRL Surface staining	34	Cytek	5L - UVBYR		CD314 (NKG2D)		1D11	PerCP-eFluor 710	-	Thermo	46-5878-42	Subset marker
MS PRL Surface staining	34	Cytek	5L - UVBYR		CD21		B-ly4	PE	-	BD	555422	Subset marker
MS PRL Surface staining	34	Cytek	5L - UVBYR		CX3CR1		2A9-1	PE-CF594	-	BD	565897	Subset marker
MS PRL Surface staining	34	Cytek	5L - UVBYR		CD279 (PD-1)		EH12.2H7	PE/Fire 640	-	BioLegend	329968	Subset marker and expression
MS PRL Surface staining	34	Cytek	5L - UVBYR		CD244		C1.7	PE-Cy5	-	BioLegend	329540	Subset marker
MS PRL Surface staining	34	Cytek	5L - UVBYR		CD183 (CXCR3)		G025H7	PE/Fire 700	-	BioLegend	353770	Subset marker
MS PRL Surface staining	34	Cytek	5L - UVBYR		CD56		B159	PE-Cy7	-	BD	557747	Cell annotation
MS PRL Surface staining	34	Cytek	5L - UVBYR		CD24		ML5	APC	-	BioLegend	311118	Subset marker
MS PRL Surface staining	34	Cytek	5L - UVBYR		CD197 (CCR7)		G043H7	Spark NIR 685	-	BioLegend	353258	Subset marker
MS PRL Surface staining	34	Cytek	5L - UVBYR		CD127 (IL-7R)		A019D5	Alexa Fluor 700	-	BioLegend	351344	Subset marker
MS PRL Surface staining	34	Cytek	5L - UVBYR		CD11c		3.9	APC-Fire 750	-	BioLegend	301646	Subset marker and expression
MS PRL Surface staining	34	Cytek	5L - UVBYR		CD4		SK3	cFluor R840	-	Cytek	R7-20165	Cell annotation
Panel:	Parameters:	Manufacturer:	Machine:	Panel Goal:	Marker:	Target:	Clone	Fluorophore:	Rec. Dil.	Supplier	Cat. #	Purpose:
MS PRL Intracellular staining	34	Cytek	5L - UVBYR		CD8		RPA-T8	BUV395	-	BD	563795	Cell annotation
MS PRL Intracellular staining	34	Cytek	5L - UVBYR		Fixable Viability			LIVE DEAD Blue	-	Thermo	L-34961	Viability
MS PRL Intracellular staining	34	Cytek	5L - UVBYR		CD16		3G8	BUV496	-	BD	612944	Cell annotation
MS PRL Intracellular staining	34	Cytek	5L - UVBYR		CD186 (CXCR6)		13B 1E5	BUV563	-	BD	748450	Subset marker
MS PRL Intracellular staining	34	Cytek	5L - UVBYR		IgD		IA6-2	BUV615	-	BD	613008	Subset marker
MS PRL Intracellular staining	34	Cytek	5L - UVBYR		CD25		M-A251	BUV661	-	BD	741608	Subset marker and expression
MS PRL Intracellular staining	34	Cytek	5L - UVBYR		CD86		2331 (FUN-1)	BUV737	-	BD	612784	Subset marker and expression
MS PRL Intracellular staining	34	Cytek	5L - UVBYR		CD19		HIB19	BUV805	-	BD	568331	Cell annotation
MS PRL Intracellular staining	34	Cytek	5L - UVBYR		TIGIT		A15153G	BV421	-	BioLegend	372710	Subset marker and expression
MS PRL Intracellular staining	34	Cytek	5L - UVBYR		CD45RA		HI100	Pacific Blue	-	BioLegend	304123	Cell annotation
MS PRL Intracellular staining	34	Cytek	5L - UVBYR		CD226		11A8	BV480	-	BD	752665	Subset marker and expression
MS PRL Intracellular staining	34	Cytek	5L - UVBYR		HLA-DR		G46-6	BV510	-	BD	563083	Expression
MS PRL Intracellular staining	34	Cytek	5L - UVBYR		CD45		HI30	cFluor V547	-	Cytek	R7-20011	Cell annotation
MS PRL Intracellular staining	34	Cytek	5L - UVBYR		CD3		UCHT1	BV570	-	BioLegend	300436	Cell annotation
MS PRL Intracellular staining	34	Cytek	5L - UVBYR		CD215 (IL15RA)		JM7A4	BV605	-	BD	747702	Subset marker and expression
MS PRL Intracellular staining	34	Cytek	5L - UVBYR		CD38		HIT2	BV650	-	BD	740574	Subset marker and expression
MS PRL Intracellular staining	34	Cytek	5L - UVBYR		CD27		M-T271	BV711	-	BioLegend	356430	Subset marker
MS PRL Intracellular staining	34	Cytek	5L - UVBYR		CD69		FN50	BV750	-	BioLegend	310954	Subset marker and expression
MS PRL Intracellular staining	34	Cytek	5L - UVBYR		CD14		M5E2	BV785	-	BioLegend	301840	Cell annotation
MS PRL Intracellular staining	34	Cytek	5L - UVBYR		CD185 (CXCR5)		RF8B2	BB515	-	BD	564624	Subset marker
MS PRL Intracellular staining	34	Cytek	5L - UVBYR
MS PRL Intracellular staining	34	Cytek	5L - UVBYR		CD194 (CCR4)		1G1	BB700	-	BD	566475	Subset marker
MS PRL Intracellular staining	34	Cytek	5L - UVBYR		CD314 (NKG2D)		1D11	PerCP-eFluor 710	-	Thermo	46-5878-42	Subset marker
MS PRL Intracellular staining	34	Cytek	5L - UVBYR		IFITM2/3		2E8D12	CoraLite®555	-	Proteintech	CL555-66081	Fuction marker and expression
MS PRL Intracellular staining	34	Cytek	5L - UVBYR		CX3CR1		2A9-1	PE-CF594	-	BD	565897	Subset marker
MS PRL Intracellular staining	34	Cytek	5L - UVBYR		CD279 (PD-1)		EH12.2H7	PE/Fire 640	-	BioLegend	329968	Subset marker and expression
MS PRL Intracellular staining	34	Cytek	5L - UVBYR		CD244		C1.7	PE-Cy5	-	BioLegend	329540	Subset marker
MS PRL Intracellular staining	34	Cytek	5L - UVBYR		CD183 (CXCR3)		G025H7	PE/Fire 700	-	BioLegend	353770	Subset marker
MS PRL Intracellular staining	34	Cytek	5L - UVBYR		CD56		B159	PE-Cy7	-	BD	557747	Cell annotation
MS PRL Intracellular staining	34	Cytek	5L - UVBYR
MS PRL Intracellular staining	34	Cytek	5L - UVBYR		CD197 (CCR7)		G043H7	Spark NIR 685	-	BioLegend	353258	Subset marker
MS PRL Intracellular staining	34	Cytek	5L - UVBYR		CD127 (IL-7R)		A019D5	Alexa Fluor 700	-	BioLegend	351344	Subset marker
MS PRL Intracellular staining	34	Cytek	5L - UVBYR		CD11c		3.9	APC-Fire 750	-	BioLegend	301646	Subset marker and expression
MS PRL Intracellular staining	34	Cytek	5L - UVBYR		CD4		SK3	cFluor R840	-	Cytek	R7-20165	Cell annotation
Panel:	Parameters:	Manufacturer:	Machine:	Panel Goal:	Marker:	Target:	Clone	Fluorophore:	Rec. Dil.	Supplier	Cat. #	Purpose:
MS PRL Intranuclear staining	34	Cytek	5L - UVBYR		CD8		RPA-T8	BUV395	-	BD	563795	Cell annotation
MS PRL Intranuclear staining	34	Cytek	5L - UVBYR		Fixable Viability			LIVE DEAD Blue	-	Thermo	L-34961	Viability
MS PRL Intranuclear staining	34	Cytek	5L - UVBYR		CD16		3G8	BUV496	-	BD	612944	Cell annotation
MS PRL Intranuclear staining	34	Cytek	5L - UVBYR		CD186 (CXCR6)		13B 1E5	BUV563	-	BD	748450	Subset marker
MS PRL Intranuclear staining	34	Cytek	5L - UVBYR		IgD		IA6-2	BUV615	-	BD	613008	Subset marker
MS PRL Intranuclear staining	34	Cytek	5L - UVBYR		CD25		M-A251	BUV661	-	BD	741608	Subset marker and expression
MS PRL Intranuclear staining	34	Cytek	5L - UVBYR		CD86		2331 (FUN-1)	BUV737	-	BD	612784	Subset marker and expression
MS PRL Intranuclear staining	34	Cytek	5L - UVBYR		CD19		HIB19	BUV805	-	BD	568331	Cell annotation
MS PRL Intranuclear staining	34	Cytek	5L - UVBYR		TIGIT		A15153G	BV421	-	BioLegend	372710	Subset marker and expression
MS PRL Intranuclear staining	34	Cytek	5L - UVBYR		CD45RA		HI100	Pacific Blue	-	BioLegend	304123	Cell annotation
MS PRL Intranuclear staining	34	Cytek	5L - UVBYR		CD226		11A8	BV480	-	BD	752665	Subset marker and expression
MS PRL Intranuclear staining	34	Cytek	5L - UVBYR		HLA-DR		G46-6	BV510	-	BD	563083	Expression
MS PRL Intranuclear staining	34	Cytek	5L - UVBYR		CD45		HI30	cFluor V547	-	Cytek	R7-20011	Cell annotation
MS PRL Intranuclear staining	34	Cytek	5L - UVBYR		CD3		UCHT1	BV570	-	BioLegend	300436	Cell annotation
MS PRL Intranuclear staining	34	Cytek	5L - UVBYR		CD215 (IL15RA)		JM7A4	BV605	-	BD	747702	Subset marker and expression
MS PRL Intranuclear staining	34	Cytek	5L - UVBYR		CD38		HIT2	BV650	-	BD	740574	Subset marker and expression
MS PRL Intranuclear staining	34	Cytek	5L - UVBYR		CD27		M-T271	BV711	-	BioLegend	356430	Subset marker
MS PRL Intranuclear staining	34	Cytek	5L - UVBYR		CD69		FN50	BV750	-	BioLegend	310954	Subset marker and expression
MS PRL Intranuclear staining	34	Cytek	5L - UVBYR		CD14		M5E2	BV785	-	BioLegend	301840	Cell annotation
MS PRL Intranuclear staining	34	Cytek	5L - UVBYR		CD185 (CXCR5)		RF8B2	BB515	-	BD	564624	Subset marker
MS PRL Intranuclear staining	34	Cytek	5L - UVBYR
MS PRL Intranuclear staining	34	Cytek	5L - UVBYR		CD194 (CCR4)		1G1	BB700	-	BD	566475	Subset marker
MS PRL Intranuclear staining	34	Cytek	5L - UVBYR		CD314 (NKG2D)		1D11	PerCP-eFluor 710	-	Thermo	46-5878-42	Subset marker
MS PRL Intranuclear staining	34	Cytek	5L - UVBYR		Tbet/MsIgG1		04-46/X40	PE	-	BD	561268	Subset marker and expression
MS PRL Intranuclear staining	34	Cytek	5L - UVBYR		CX3CR1		2A9-1	PE-CF594	-	BD	565897	Subset marker
MS PRL Intranuclear staining	34	Cytek	5L - UVBYR		CD279 (PD-1)		EH12.2H7	PE/Fire 640	-	BioLegend	329968	Subset marker and expression
MS PRL Intranuclear staining	34	Cytek	5L - UVBYR		CD244		C1.7	PE-Cy5	-	BioLegend	329540	Subset marker
MS PRL Intranuclear staining	34	Cytek	5L - UVBYR		CD183 (CXCR3)		G025H7	PE/Fire 700	-	BioLegend	353770	Subset marker
MS PRL Intranuclear staining	34	Cytek	5L - UVBYR		CD56		B159	PE-Cy7	-	BD	557747	Cell annotation
MS PRL Intranuclear staining	34	Cytek	5L - UVBYR
MS PRL Intranuclear staining	34	Cytek	5L - UVBYR		CD197 (CCR7)		G043H7	Spark NIR 685	-	BioLegend	353258	Subset marker
MS PRL Intranuclear staining	34	Cytek	5L - UVBYR		CD127 (IL-7R)		A019D5	Alexa Fluor 700	-	BioLegend	351344	Subset marker
MS PRL Intranuclear staining	34	Cytek	5L - UVBYR		CD11c		3.9	APC-Fire 750	-	BioLegend	301646	Subset marker and expression
MS PRL Intranuclear staining	34	Cytek	5L - UVBYR		CD4		SK3	cFluor R840	-	Cytek	R7-20165	Cell annotation
